# A novel computational framework to identify translational potential of genetic mouse models in rare genetic obesity

**DOI:** 10.1101/2025.04.22.649931

**Authors:** Nathalie Barreto Lefevre, Aleksandra Polosukhina, Ana Catarina Barata, Michel Leibovici, Pamela Le Quéré, Marcelo Paez-Pereda, Soham Saha, Franck Oury

**Author notes:** These authors contributed equally to this work (Nathalie Barreto Lefevre, Aleksandra Polosukhina).

## Abstract

Finding the right animal models has been a critical bottleneck in translational sciences of rare diseases. Traditional methods can be biased, limiting their effectiveness, and do not include cross-analysis with human manifestations of the diseases. This research introduces a novel computational framework that analyzes hundreds of mouse model data and phenotypes simultaneously. This paves the way to make the best disease-specific decisions. We have identified 106 mouse models in genetic obesity with more than 600 different phenotypes. An evaluation of the shared phenotypes across these models unearthed unexpected connections between obesity and 16 other diseases, opening doors for entirely new treatment avenues. This analytical framework has the potential to modernize how we research rare diseases, leading to more effective therapies for a wider range of conditions.

**Author Summary:** A novel computational approach pinpoints ideal mouse models for rare diseases, uncovering hidden connections with other conditions.
