## Supplementary table 3 for "A novel computational framework to identify translational potential of genetic mouse models in rare genetic obesity"

### Sheet: Obesity primary matches
Term	Matched Sentences	Match Count
Obsessive-compulsive behavior	nutrition behavior, Sedentary behavior, Dietary behavior	3
Self-injurious behavior	nutrition behavior, Sedentary behavior, Dietary behavior	3
Depression	Severity of depression symptoms, Risk of depression score	2
Abdominal obesity	Obesity	1
Hepatic steatosis	Hepatic steatosis	1
Broad-based gait	Change in Hip 3d gait analysis, Change in Knee 3d gait analysis, Change in Ankle 3d gait analysis, Change in Foot 3d gait analysis	4
Tip-toe gait	Change in Hip 3d gait analysis, Change in Knee 3d gait analysis, Change in Ankle 3d gait analysis, Change in Foot 3d gait analysis	4
Gastroesophageal reflux	gastroesophageal reflux disease	1
Hypoventilation	Occurrence of obesity-hypoventilation syndrome	1
Obstructive sleep apnea	Change from Baseline in Sleep Quality on The Pittsburgh Sleep Quality Index (PUKI) at Week 12.	1
Sleep apnea	Change from Baseline in Sleep Quality on The Pittsburgh Sleep Quality Index (PUKI) at Week 12.	1
Asthma	Adverse interaction of adiposity and HIV-associated inflammation in asthma susceptibility and airway remodeling in HIV, phosphoproteome and secretome of nasal airway epithelial cells isolated from patients with allergic vs. non-allergic asthma and comorbid obesity.	1
Childhood-onset truncal obesity	Obesity	1
Insulin resistance	DNA methylation of genes in insulin resistance, Part 2: Change From Baseline at Homeostatic Model Assessment of Insulin Resistance (HOMA-IR &amp, insulin resistance, Change in Insulin Resistance compared to baseline	4
Decreased serum leptin	Higher insulin and leptin levels will be associated with lower sweet taste sensitivity and perception, infant blood leptin concentration, infant leptin receptor gene expression in peripheral blood mononuclear cells	3
Increased LDL cholesterol concentration	To examine the effect of lentils on glucose tolerance and LDL-cholesterol., LDL cholesterol, HDL cholesterol, LDL cholesterol	4
Increased adipose tissue	Adipose tissue fibrosis, Correlation between white adipose tissue activity and environmental temperature.Mean differences in white adipose tissue activity between those participants who were assessed in winter and those who were assessed in summer., adipose tissue function and gene function, Change in Visceral and Subcutaneous Abdominal Adipose Tissue Over 6 Months, Interleukin-6 (IL-6) messenger…	12
Decreased HDL cholesterol concentration	change from baseline HDL cholesterol, Increasing cholesterol- HDL of 10%, HDL cholesterol, HDL cholesterol, LDL cholesterol	5
Increased bone mineral density	Change in hip bone mineral density by dual-energy x-ray absorptiometry, Change in hip bone mineral density by dual-energy x-ray absorptiometry	2
Increased waist to hip ratio	Waist-hip ratio, Change in waist and hip circumference from Baseline at 12 Week, Analysis of anthropometric variable (Waist circumference)	3
Abnormal autonomic nervous system physiology	11CMRB PET imaging of peripheral sympathetic nervous system, peripheral nervous system (non-volitional)	2

### Sheet: Obesity secondary matches
Term	Matched Sentences	Match Count
Cholestasis	Impact of male cholestasis on seminal fluid composition.	1
Increased LDL cholesterol concentration	Change in serum total cholesterol, Change in serum high-density lipoprotein cholesterol (HDL-C)	2
Decreased HDL cholesterol concentration	Change in serum low-density lipoprotein cholesterol (LDL-C)	1
