## Supplementary table 4 for "A novel computational framework to identify translational potential of genetic mouse models in rare genetic obesity"

### Sheet: Sheet1
C1	C2	C3	C4	Connectivity
adrenal gland disease		adrenal gland disease		2
Bardet-Biedl syndrome			Bardet-Biedl syndrome	2
disease of metabolism	disease of metabolism			2
endocrine system disease		endocrine system disease		2
primary hyperaldosteronism		primary hyperaldosteronism		2
acquired metabolic disease		acquired metabolic disease	acquired metabolic disease	3
Alstrom syndrome	Alstrom syndrome	Alstrom syndrome	Alstrom syndrome	4
obesity	obesity	obesity	obesity	4
type 2 diabetes mellitus	type 2 diabetes mellitus	type 2 diabetes mellitus	type 2 diabetes mellitus	4
disorder of sexual development				1
	maturity-onset diabetes of the young			1
		autoimmune disease of endocrine system		1
		primary immunodeficiency disease		1
			Albright's hereditary osteodystrophy	1
			metal metabolism disorder	1
			Smith-Magenis syndrome	1
