## Supplementary table 5 for "A novel computational framework to identify translational potential of genetic mouse models in rare genetic obesity"

### Sheet: Enrichment
source	term name	term id	p adj	neg log10(padj)	intersections genes
GO:BP	adipose tissue development	GO:0060612	0.0119889	1.92122	LEP,PPARG,VPS13B
GO:BP	lipid transport	GO:0006869	0.0133751	1.8737	LEP,PPARG,VPS13A,VPS13B,VPS13C
GO:BP	lipid localization	GO:0010876	0.0221927	1.65379	LEP,PPARG,VPS13A,VPS13B,VPS13C
GO:BP	response to insulin	GO:0032868	0.0418188	1.37863	LEP,PPARG,PRKCI,VPS13C
WP	Prader Willi and Angelman syndrome	WP:WP3998	0.000617529	3.20934	HTR2C,MAGEL2,NDN,SNRPN
WP	Differentiation of white and brown adipocyte	WP:WP2895	0.0443385	1.35322	LEP,PPARG
WP	Adipogenesis	WP:WP236	0.047802	1.32055	LEP,NDN,PPARG
HP	Abnormal circulating inhibin level	HP:0031099	0.000155064	3.80949	MAGEL2,NDN,SNRPN
HP	Bulimia	HP:0100739	0.000155064	3.80949	MAGEL2,NDN,SNRPN
HP	Central adrenal insufficiency	HP:0011734	0.00624658	2.20436	MAGEL2,NDN,SNRPN
HP	Central hypothyroidism	HP:0011787	0.0111826	1.95146	LEP,MAGEL2,NDN,SNRPN
HP	Intellectual disability, borderline	HP:0006889	0.0174764	1.75755	MAGEL2,NDN,SNRPN
HP	Abnormal circulating T4 concentration	HP:0031505	0.0174764	1.75755	MAGEL2,NDN,SNRPN
HP	Hypopituitarism	HP:0040075	0.0190072	1.72108	LEP,MAGEL2,NDN,SNRPN,VPS13B
HP	Impaired temperature sensation	HP:0010829	0.0450362	1.34644	MAGEL2,NDN,SNRPN

### Sheet: FDR
GO.ID	Description	p.Val	p adj	Genes
GO:0060612	adipose tissue development	0.0119889	0.0119889	LEP,PPARG,VPS13B
GO:0006869	lipid transport	0.0133751	0.0133751	LEP,PPARG,VPS13A,VPS13B,VPS13C
GO:0010876	lipid localization	0.0221927	0.0221927	LEP,PPARG,VPS13A,VPS13B,VPS13C
GO:0032868	response to insulin	0.0418188	0.0418188	LEP,PPARG,PRKCI,VPS13C
WP:WP3998	Prader Willi and Angelman syndrome	0.000617529	0.000617529	HTR2C,MAGEL2,NDN,SNRPN
WP:WP2895	Differentiation of white and brown adipocyte	0.0443385	0.0443385	LEP,PPARG
WP:WP236	Adipogenesis	0.047802	0.047802	LEP,NDN,PPARG
HP:0031099	Abnormal circulating inhibin level	0.000155064	0.000155064	MAGEL2,NDN,SNRPN
HP:0100739	Bulimia	0.000155064	0.000155064	MAGEL2,NDN,SNRPN
HP:0011734	Central adrenal insufficiency	0.00624658	0.00624658	MAGEL2,NDN,SNRPN
HP:0011787	Central hypothyroidism	0.0111826	0.0111826	LEP,MAGEL2,NDN,SNRPN
HP:0006889	Intellectual disability, borderline	0.0174764	0.0174764	MAGEL2,NDN,SNRPN
HP:0031505	Abnormal circulating T4 concentration	0.0174764	0.0174764	MAGEL2,NDN,SNRPN
HP:0040075	Hypopituitarism	0.0190072	0.0190072	LEP,MAGEL2,NDN,SNRPN,VPS13B
HP:0010829	Impaired temperature sensation	0.0450362	0.0450362	MAGEL2,NDN,SNRPN
